# Sex-specific chemosensory gene expression in the whitelined sphinx moth (Lepidoptera: *Hyles lineata*) suggests a role for odorant-binding proteins in host plant choice

**DOI:** 10.1101/2024.09.04.611314

**Authors:** R. Keating Godfrey, Anthony Auletta, Edison Cheung, Riley Harper, Kireina Kates, Akito Y. Kawahara, Yichen Li, Cristina Mercado, Fernando Miguelena, Ginger Pickett, Peter DiGennaro

## Abstract

The whitelined sphinx moth, *Hyles lineata*, is a generalist during both the larval and adult stages with a broad geographic range extending across North and Central America. Within the genus *Hyles* there have been multiple transitions to a narrower host plant range, making *Hyles* an ideal group to study the evolution and mechanisms of host plant selection. We characterize sex- and appendage-specific chemosensory gene expression in *H. lineata*, the oldest extant member of the genus. We also describe female-specific gene expression in appendages used to sense plant surfaces as a means of identifying candidate genes involved in host plant choice. Sensilla on these appendages house sensory neurons and support cells that express chemosensory genes, receptors, and small proteins that bind, shuttle, and transport small molecules to allow detection of odorants and other small molecules. We considered genes detected more frequently in the female leg and ovipositor samples to be candidate oviposition-relevant genes. Most chemosensory genes of interest were detected in both sexes, while several odorant receptors were only detected in females. We identified 18 putative chemosensory genes that were specific to female legs, ovipositors, or both body parts. However, most of these genes did not reach statistical criteria to be considered differentially expressed. Instead, a set of OBPs show statistically significant female-biased expression in legs and ovipositors. These genes may serve as candidates for future study of the evolution and mechanisms of oviposition behavior in this species and its relatives.

**Summary:** The sphinx moth genus *Hyles* contains both generalist and specialized feeders, making it an ideal system to study the evolution of host plant breadth. The whitelined sphinx moth (*Hyles lineata*) is a generalist feeder at both adult and larval stages and is the oldest lineage of the genus. In this analysis of sex-specific gene expression, Godfrey and colleagues identify several odorant binding proteins as being more frequently detected in female appendages used to assess host plants. These genes could play a role in host plant selection and can be targets for future mechanistic studies on this species.
