## Supplemental tables for "Sex-specific chemosensory gene expression in the whitelined sphinx moth (Lepidoptera: *Hyles lineata*) suggests a role for odorant-binding proteins in host plant choice"

### Sheet: Table S1 Specimens
Sample ID	Sex	Collection date	City	County	State	Street
Hl22040908	F	2022-04-09	Tucson	Pima	AZ	N Camino Katrina
Hl22042002	F	2022-04-09	Tucson	Pima	AZ	N Camino Katrina
Hl22042004	F	2022-04-09	Tucson	Pima	AZ	N Camino Katrina
Hl22042005	F	2022-04-09	Tucson	Pima	AZ	N Camino Katrina
Hl22090902	M	2022-09-09	Green Valley	Pima	AZ	Box Canyon Road
Hl22091301	M	2022-09-13	Tucson	Pima	AZ	N Camino Cantil
Hl22091304	M	2022-09-13	Tucson	Pima	AZ	N Camino Cantil
Hl22091305	M	2022-09-13	Tucson	Pima	AZ	N Camino Cantil

### Sheet: Table S2 Sample Info
sample	sex	body_part	reads	map_percent
Hl22042001-G	Female	Genitalia	50971000	82.79
Hl22042001-L	Female	Legs	52760775	87.45
Hl22042001-P	Female	Proboscis	58210727	86.25
Hl22042002-G	Female	Genitalia	51362707	87.37
Hl22042002-P	Female	Proboscis	41516713	86.74
Hl22042004-G	Female	Genitalia	65638144	85.77
Hl22042004-L	Female	Legs	32096868	87.35
Hl22042004-P	Female	Proboscis	51485182	85
Hl22042005-G	Female	Genitalia	56023953	86.85
Hl22042005-L	Female	Legs	29050454	87.65
Hl22042005-P	Female	Proboscis	39030292	85.81
Hl22042008-G	Female	Genitalia	57742700	85.34
Hl22042008-L	Female	Legs	33260185	85.33
Hl22042008-f-P	Female	Proboscis	41480263	51.12
Hl22090902-G	Male	Genitalia	47715708	88.52
Hl22090902-L	Male	Legs	50251267	86.71
Hl22090902-P	Male	Proboscis	40015506	82.28
Hl22091301-G	Male	Genitalia	65401714	88.33
Hl22091301-L	Male	Legs	46548417	84.54
Hl22091301-P	Male	Proboscis	37058036	84.78
Hl22091304-G	Male	Genitalia	32151143	88.7
Hl22091304-L	Male	Legs	37905754	86.34
Hl22091304-P	Male	Proboscis	35361052	87.02
Hl22091305-G	Male	Genitalia	24828900	88.65
Hl22091305-L	Male	Legs	44211429	86.52

### Sheet: Table S3 Putative Chemo Genes
gene id	ncbi cluster	description	receptor type
g10393	OWR51389.1	gustatory receptor 66 [Danaus plexippus plexippus]	GR
g11765	AJD81595.1	gustatory receptor 2 [Helicoverpa assulta]	GR
g12518	XP_037300642.1	gustatory receptor for sugar taste 64f [Manduca sexta]	GR
g12519	XP_014354747.2	gustatory receptor 5a for trehalose [Papilio machaon]	GR
g12521	XP_047534312.1	gustatory receptor for sugar taste 64f-like [Vanessa atalanta]	GR
g12523	XP_037300641.1	gustatory receptor for sugar taste 64f-like [Manduca sexta]	GR
g12524	XP_030022957.1	gustatory receptor 5a for trehalose-like [Manduca sexta]	GR
g14121	XP_030021193.1	gustatory and odorant receptor 22 [Manduca sexta]	GR
g5011	DAA06386.1	TPA: gustatory receptor 33 [Bombyx mori]	GR
g8351	CUQ99385.1	TPA: Gustatory receptor 9.1 [Manduca sexta]	GR
g8353	XP_030029486.2	gustatory receptor for sugar taste 43a-like [Manduca sexta]	GR
g10490	XP_030034643.2	ionotropic receptor 40a [Manduca sexta]	IR
g10491	XP_030034643.2	ionotropic receptor 40a [Manduca sexta]	IR
g10646	XP_030033589.1	ionotropic receptor 25a isoform X1 [Manduca sexta]	IR
g11456	KOB72673.1	Ionotropic receptor [Operophtera brumata]	IR
g14093	XP_037969314.1	Ionotropic receptor [Operophtera brumata]	IR
g14419	XP_028035548.1	ionotropic receptor 93a-like [Bombyx mandarina]	IR
g4429	ARO76464.1	ionotropic receptor 1 [Conogethes punctiferalis]	IR
g5496	XP_037293892.1	ionotropic receptor 75a [Manduca sexta]	IR
g7097	XP_012551951.2	ionotropic receptor 75a [Bombyx mori]	IR
g7191	XP_030025600.2	ionotropic receptor 75a-like [Manduca sexta]	IR
g8218	XP_037298953.1	ionotropic receptor 75a [Manduca sexta]	IR
g8393	AOG12849.1	ionotropic receptor [Eogystia hippophaecolus]	IR
g9902	XP_037299075.1	ionotropic receptor 75a-like [Manduca sexta]	IR
g10016	NP_001299301.1	general odorant-binding protein 70 precursor [Papilio xuthus]	OBP
g11605	AGH70105.1	odorant binding protein 9 [Spodoptera exigua]	OBP
g11606	ARO70177.1	Odorant Binding Protein 18 [Dendrolimus punctatus]	OBP
g14930	XP_037301498.1	general odorant-binding protein 69a-like [Manduca sexta]	OBP
g17003	XP_030022469.2	pheromone-binding protein-related protein 6 [Manduca sexta]	OBP
g8355	ACF48467.1	pheromone binding protein female 1 [Loxostege sticticalis]	OBP
g9036	XP_030022312.1	general odorant-binding protein 19d isoform X1 [Manduca sexta]	OBP
g9037	XP_037293443.1	general odorant-binding protein lush isoform X2 [Manduca sexta]	OBP
g9039	KAG6440978.1	odorant binding protein 12 [Manduca sexta]	OBP
g9040	NP_001140185.1	odorant-binding protein 1 [Bombyx mori]	OBP
g9044	ADK47525.1	odorant binding protein [Manduca sexta]	OBP
g10423	XP_030030494.1	odorant receptor 46a [Manduca sexta]	OR
g10558	CUQ99401.1	Olfactory receptor 18 [Manduca sexta]	OR
g10982	ARO70500.1	Odorant Receptor 1-2 [Dendrolimus punctatus]	OR
g1133	AOG12908.1	odorant receptor [Eogystia hippophaecolus]	OR
g1134	NP_001166613.1	olfactory receptor 22 [Bombyx mori]	OR
g11393	CUQ99407.1	Olfactory receptor 25 [Manduca sexta]	OR
g11479	CUQ99301.1	TPA: Olfactory receptor 67 [Manduca sexta]	OR
g11490	AST36285.1	putative odorant receptor OR63 [Hedya nubiferana]	OR
g12256	NP_001166620.1	olfactory receptor 63 [Bombyx mori]	OR
g12257	CUQ99399.1	Olfactory receptor 16 [Manduca sexta]	OR
g12258	CUQ99414.1	Olfactory receptor 34 [Manduca sexta]	OR
g12900	XP_030022634.1	odorant receptor 85c [Manduca sexta]	OR
g13787	XP_037301375.1	putative odorant receptor 85d [Manduca sexta]	OR
g13788	CUQ99315.1	TPA: Olfactory receptor 84 [Manduca sexta]	OR
g13789	XP_030040640.1	odorant receptor 4 [Manduca sexta]	OR
g13790	XP_030040632.1	putative odorant receptor 92a [Manduca sexta]	OR
g13791	AOE48017.1	putative odorant receptor OR12 [Athetis lepigone]	OR
g13840	NP_001159623.1	olfactory receptor-like [Bombyx mori]	OR
g14959	AIG51852.1	odorant receptor [Helicoverpa armigera]	OR
g15129	XP_030023869.1	odorant receptor 85b [Manduca sexta]	OR
g15775	NP_001103476.1	olfactory receptor 35 [Bombyx mori]	OR
g15776	NP_001103476.1	olfactory receptor 35 [Bombyx mori]	OR
g15778	AFL70812.1	odorant receptor 49 [Manduca sexta]	OR
g16461	XP_030035689.2	odorant receptor 94a-like [Manduca sexta]	OR
g16993	CUQ99405.1	Olfactory receptor 23 [Manduca sexta]	OR
g18414	CUQ99414.1	Olfactory receptor 34 [Manduca sexta]	OR
g18415	CUQ99399.1	Olfactory receptor 16 [Manduca sexta]	OR
g18416	AII01084.1	odorant receptor [Dendrolimus kikuchii]	OR
g4367	XP_026734576.1	odorant receptor 46a-like [Trichoplusia ni]	OR
g263	AFL70825.1	odorant receptor 62 [Manduca sexta]	OR
g267	ARO70224.1	odorant receptor [Dendrolimus kikuchii]	OR
g2685	XP_021185068.2	odorant receptor 23a [Helicoverpa armigera]	OR
g4367	XP_026734576.1	odorant receptor 46a-like [Trichoplusia ni]	OR
g6061	NP_001037060.1	olfactory receptor 2 [Bombyx mori]	OR
g6244	CUQ99418.1	Olfactory receptor 42 [Manduca sexta]	OR
g6430	XP_030027609.1	odorant receptor 23a [Manduca sexta]	OR
g6876	XP_022816679.1	odorant receptor 10a-like [Spodoptera litura]	OR
g8025	XP_030035069.1	odorant receptor Or2 [Manduca sexta]	OR
g8323	XP_030031751.1	putative odorant receptor 85e [Manduca sexta]	OR
g8516	NP_001037060.1	olfactory receptor 2 [Bombyx mori]	OR
g8824	XP_021203274.1	odorant receptor 4 [Bombyx mori]	OR
g8830	XP_037293425.1	odorant receptor 13a [Manduca sexta]	OR
g9424	XP_030020708.1	odorant receptor 4 [Manduca sexta]	OR
g9527	XP_030031458.1	gustatory and odorant receptor 24 [Manduca sexta]	OR
g2553	NP_001036925.1	olfactory receptor 3 [Bombyx mori]	OR
g2685	NP_001036925.1	olfactory receptor 3 [Bombyx mori]	OR
g12880	XP_028038751.1	odorant receptor 4-like [Bombyx mandarina]	OR
g4545	CUQ99391.1	Olfactory receptor 7 [Manduca sexta]	OR
g4539	Q9GPH8.1	Sensory neuron membrane protein 2	SNMP
g9123	XP_037293405.1	sensory neuron membrane protein 1 isoform X1 [Manduca sexta]	SNMP

### Sheet: Table S4 DGE Summary
Contrast	Gene with non-zero read counts	LFC > 0	LFC < 0	Outliers	Low counts
Female vs. male proboscis	12621	907	286	204	0
Female vs. male legs	12621	887	857	204	0
Female vs. male genitalia	12621	1374	956	204	0
Female genitalia vs proboscis	12621	1309	1123	204	218
Female genitalia vs legs	12621	879	954	204	0
Female proboscis vs legs	12621	764	807	204	0
